# Pharmacologic eIF2B Activation Rescues Neuropathy in CMT2 Subtypes by Normalizing the Integrated Stress Response

**DOI:** 10.64898/2026.08.05.743063

**Authors:** Mary McMahon, Steve Lianoglou, Sridhar Narayan, Jiacheng Zhang, Shilin Chen, Jinxing Li, William Kluwe, Yang Liu, Bin Cao, Jie Luo, Jijun Chen, Xiaojin Zhang, Sizhu Lu, Melanie Das, Anil C. Nair, Xinru Meng, Litao Sun, David Gong, Mona M Freidin, Charles K Abrams, Yang Li, Peng Yue, Paul R. August

**Affiliations:** ReviR Therapeutics Inc., Brisbane, California, USA; Xili Technology (Shenzhen) Co., Ltd., Shenzhen, Guangdong, China; XtalPi Inc., 207 Huanqiao Rd, Pudong New Area, Shanghai, China; Department of Pharmacology and Toxicology, University of Arizona, Tucson AZ 85721; Shenzhen Key Laboratory of Pathogenic Microbes and Biosafety, Shenzhen Campus of Sun Yat-sen University, Sun Yat-sen University, Shenzhen 518107, China; Department of Neurology and Rehabilitation, University of Illinois Chicago, College of Medicine, Chicago, IL, USA

## Abstract

Among the many subtypes of Charcot–Marie–Tooth (CMT) disease, several result from mutations in genes encoding aminoacyl-tRNA synthetases, enzymes required for tRNA charging during cytoplasmic and mitochondrial translation. We report that activation of the integrated stress response (ISR) pathway is a shared molecular feature of tRNA synthetase-associated and other axonal CMT subtypes. RTX-117, a CNS-penetrant small molecule currently in Phase 1 clinical trials, targets eukaryotic initiation factor 2B (eIF2B), a key modulator of protein synthesis and the ISR pathway. Using cryo-EM studies, we have characterized the binding mode of RTX-117 to the eIF2B decamer. In *Gars*^P278KY/+^ mice, which develop early onset motor defects and axonal pathology that recapitulate CMT2D symptoms from tRNA synthetase mutations, RTX-117 treatment started after disease onset reduced chronic ISR activation and produced significant functional and electrophysiological improvement. We further identify ISR targets, including secreted proteins such as GDF15 and FGF21 that may serve as translational biomarkers for treatment response to RTX-117 in CMT disease. Broader surveillance of the ISR pathway across models of neurodegeneration reveals strong activation in several diseases and a correlation with disease progression, particularly in models of Alzheimer’s disease. These findings identify chronic ISR activation as a recurrent, though not universal, pathological mechanism of neurodegenerative disease models. Overall, our study identifies candidate biomarkers for CMT disease subtypes associated with defects in translational homeostasis and supports eIF2ɑ-ATF4 axis modulation as a promising therapeutic strategy for this disease class.

**One Sentence Summary:** RTX-117, a clinical stage eIF2B activator, blunts chronic ISR activation and improves nerve and motor function in a mouse model of Charcot-Marie-Tooth Disease Type 2D.
