## Supplementary material for "Pharmacologic eIF2B Activation Rescues Neuropathy in CMT2 Subtypes by Normalizing the Integrated Stress Response": Table S3

### Sheet: Information
Table A: GSEA results from primary and context specific ISR signatures
Table	Column	Description
A	comparison	The two experimental groups compared for GSEA analysis
A	collection	primary collection
A	name	name of the signature used
A	ngenes	number of genes used given expression-based filtering
A	NES	normalized enrichment score from GSEA
A	pval	nominal pvalue
A	padj	FDR
Table B: Context-specific genes used to quantify ISR modulation by RTX-117 in Tg-treated PBMCs
B	gsname
B	feature_id	ensembl identifier of gene
B	symbol	gene symbol for gene
B	logFC (Tg / Untreated)	log2FC of gene in the Tg vs Untreated PBMCs
B	pval	pval from DGE analysis (limma/voom)
B	padj	FDR
Table C: GSEA results from primary and context specific ISR signatures
All columns same as in Table A, but for ISR analysis in untreated VWM vs control samples
Table D: Context-specific genes used to quantify ISR modulation by RTX-117 in VWM mice
All columns same as in Table B, but for for context specific ISR responsive genes in VWM samples
Table E: GSEA results from primary and context specific ISR in CMT2D treated mice
All columns same as in Table A, but for ISR analysis in untreated CMT2D vs control spinal cord samples
Table F: Context-specific genes used to quantify ISR modulation by RTX-117 in CMT2D spinal cord
All columns same as in Table B, but for for context specific ISR responsive genes in CMT2D samples
Table G: GSEA statistics in CMT2D mice +/- RTX-117 treatment
Table	Column	Description
F	collection	Database that gene signature was retrieved from
F	name	name of the gene signature
F	restored	Does RTX-117 modulate this geneset in the opposed direction observed in untreated CMT2D vs WT samples
F	NES.cmt2d	GSEA statistics in untreated CMT2D samples vs WT. Only pathways with FDR <= 10% are included
F	n.cmt2d
F	pval.cmt2d
F	padj.cmt2d
F	NES.treated	GSEA statistics in RTX-117 treated CMT2D samples vs Untreated CMT2D at 30 mg/kg. Statistics for pathways are included in this comparison if they were FDR <= 10% in the untreated CMT2D vs WT samples above
F	n.treated
F	pval.treated
F	padj.treated

### Sheet: A. GSEA PBMCTgRTX117
GSEA Results Tg vs DMSO treated PBMCs
comparison	collection	name	ngenes	NES	pval	padj
PBMC/Tg vs PBMC/Untreated	ISR Primary	ISR CLIC	89	2.23421	1.41575e-09	4.95511e-09
PBMC/Tg vs PBMC/Untreated	ISR Primary	ISR Class 1	528	1.83154	6.23057e-12	4.3614e-11
PBMC/Tg vs PBMC/Untreated	ISR Primary	ATF4 Targets	70	1.68622	0.00112578	0.00262682
PBMC/Tg vs PBMC/Untreated	ISR Primary	ISR SIFI	26	1.62748	0.014299	0.0250233
PBMC/Tg vs PBMC/Untreated	ISR Primary	ISR ATF4 Dependent	52	1.08743	0.33137	0.370319
PBMC/Tg vs PBMC/Untreated	ISR Primary	ISR Class 2	93	1.06014	0.370319	0.370319
PBMC/Tg vs PBMC/Untreated	ISR Primary	ISR Class 3	101	-1.03387	0.357143	0.370319
GSEA Results: Tg treatmnet vs Tg treatmec + RTX117 PBMCs
comparison	collection	name	ngenes	NES	pval	padj
Tg__RTX117_0001nM vs Tg	Trimmed ISR Signature	Trimmed Tg Signature	106	-2.59807	7.0869e-14
Tg__RTX117_0010nM vs Tg	Trimmed ISR Signature	Trimmed Tg Signature	106	-2.8817	1.15381e-19
Tg__RTX117_0100nM vs Tg	Trimmed ISR Signature	Trimmed Tg Signature	106	-3.02746	1.66105e-22
Tg__RTX117_1000nM vs Tg	Trimmed ISR Signature	Trimmed Tg Signature	106	-2.74781	1.19802e-17

### Sheet: B PBMCTg Trimmed ISR Signature
gsname	feature_id	symbol	logFC (Tg / Untreated)	pval	padj
Trimmed PBMC/Tg ISR Signature	ENSG00000128965	CHAC1	2.19732	6.38405e-06	0.00042143
Trimmed PBMC/Tg ISR Signature	ENSG00000168209	DDIT4	1.95931	2.5627e-05	0.000744754
Trimmed PBMC/Tg ISR Signature	ENSG00000165030	NFIL3	1.88164	1.83212e-05	0.000643552
Trimmed PBMC/Tg ISR Signature	ENSG00000101255	TRIB3	1.75812	2.263e-05	0.000702556
Trimmed PBMC/Tg ISR Signature	ENSG00000145990	GFOD1	1.60477	7.70762e-07	0.000193512
Trimmed PBMC/Tg ISR Signature	ENSG00000198814	GK	1.55559	0.00166596	0.00808688
Trimmed PBMC/Tg ISR Signature	ENSG00000197714	ZNF460	1.35093	0.000274325	0.00257729
Trimmed PBMC/Tg ISR Signature	ENSG00000112715	VEGFA	1.34179	2.23143e-05	0.000698953
Trimmed PBMC/Tg ISR Signature	ENSG00000100219	XBP1	1.30654	1.87757e-06	0.000263314
Trimmed PBMC/Tg ISR Signature	ENSG00000130766	SESN2	1.28116	6.43116e-05	0.00112692
Trimmed PBMC/Tg ISR Signature	ENSG00000123689	G0S2	1.19337	0.00602939	0.0199138
Trimmed PBMC/Tg ISR Signature	ENSG00000006652	IFRD1	1.11021	2.18641e-06	0.00028377
Trimmed PBMC/Tg ISR Signature	ENSG00000165046	LETM2	1.07425	0.000313727	0.00281968
Trimmed PBMC/Tg ISR Signature	ENSG00000171492	LRRC8D	0.955921	1.21409e-05	0.000542814
Trimmed PBMC/Tg ISR Signature	ENSG00000153879	CEBPG	0.953668	1.3227e-06	0.000244916
Trimmed PBMC/Tg ISR Signature	ENSG00000144161	ZC3H8	0.93945	1.45495e-07	0.000136827
Trimmed PBMC/Tg ISR Signature	ENSG00000104635	SLC39A14	0.93828	0.000160183	0.00186982
Trimmed PBMC/Tg ISR Signature	ENSG00000023608	SNAPC1	0.914707	1.61069e-05	0.000624499
Trimmed PBMC/Tg ISR Signature	ENSG00000134242	PTPN22	0.899775	0.000129074	0.00166455
Trimmed PBMC/Tg ISR Signature	ENSG00000070718	AP3M2	0.892797	5.86915e-05	0.0010683
Trimmed PBMC/Tg ISR Signature	ENSG00000106952	TNFSF8	0.859487	0.000203042	0.00217302
Trimmed PBMC/Tg ISR Signature	ENSG00000065911	MTHFD2	0.853924	6.97624e-05	0.00117206
Trimmed PBMC/Tg ISR Signature	ENSG00000176927	EFCAB5	0.836943	0.00815529	0.0247912
Trimmed PBMC/Tg ISR Signature	ENSG00000160193	WDR4	0.829424	0.000164379	0.00190861
Trimmed PBMC/Tg ISR Signature	ENSG00000172216	CEBPB	0.79067	0.000626428	0.00427338
Trimmed PBMC/Tg ISR Signature	ENSG00000018869	ZNF582	0.776458	0.000220069	0.0022742
Trimmed PBMC/Tg ISR Signature	ENSG00000147905	ZCCHC7	0.774714	1.03034e-05	0.000505758
Trimmed PBMC/Tg ISR Signature	ENSG00000177374	HIC1	0.756186	0.000340434	0.00296067
Trimmed PBMC/Tg ISR Signature	ENSG00000183010	PYCR1	0.754605	0.0044054	0.0158452
Trimmed PBMC/Tg ISR Signature	ENSG00000135077	HAVCR2	0.745215	0.000135062	0.00170807
Trimmed PBMC/Tg ISR Signature	ENSG00000113407	TARS1	0.73198	2.79228e-05	0.000773306
Trimmed PBMC/Tg ISR Signature	ENSG00000143493	INTS7	0.723188	5.8893e-06	0.000401222
Trimmed PBMC/Tg ISR Signature	ENSG00000037897	METTL1	0.722232	0.00107747	0.00604227
Trimmed PBMC/Tg ISR Signature	ENSG00000163584	RPL22L1	0.706485	4.49216e-05	0.000966256
Trimmed PBMC/Tg ISR Signature	ENSG00000178409	BEND3	0.700912	0.000239317	0.00238461
Trimmed PBMC/Tg ISR Signature	ENSG00000168003	SLC3A2	0.699127	7.79079e-05	0.001239
Trimmed PBMC/Tg ISR Signature	ENSG00000105281	SLC1A5	0.682152	9.17487e-05	0.001355
Trimmed PBMC/Tg ISR Signature	ENSG00000187801	ZFP69B	0.644953	0.00062767	0.00427614
Trimmed PBMC/Tg ISR Signature	ENSG00000197753	LHFPL5	0.644002	0.00449233	0.016056
Trimmed PBMC/Tg ISR Signature	ENSG00000166261	ZNF202	0.634167	3.97446e-06	0.000358052
Trimmed PBMC/Tg ISR Signature	ENSG00000198440	ZNF583	0.629754	0.000214165	0.00223582
Trimmed PBMC/Tg ISR Signature	ENSG00000059728	MXD1	0.619524	0.0016278	0.00796986
Trimmed PBMC/Tg ISR Signature	ENSG00000168038	ULK4	0.61879	0.000496845	0.00369052
Trimmed PBMC/Tg ISR Signature	ENSG00000157514	TSC22D3	0.615904	0.000683582	0.00451447
Trimmed PBMC/Tg ISR Signature	ENSG00000164674	SYTL3	0.615534	0.00203031	0.00922951
Trimmed PBMC/Tg ISR Signature	ENSG00000113013	HSPA9	0.611818	6.48121e-06	0.000423518
Trimmed PBMC/Tg ISR Signature	ENSG00000103257	SLC7A5	0.610228	0.000509739	0.00374779
Trimmed PBMC/Tg ISR Signature	ENSG00000176473	WDR25	0.593978	0.00037389	0.00313074
Trimmed PBMC/Tg ISR Signature	ENSG00000165175	MID1IP1	0.589997	2.26696e-06	0.00028932
Trimmed PBMC/Tg ISR Signature	ENSG00000145736	GTF2H2	0.586568	0.000612995	0.00422694
Trimmed PBMC/Tg ISR Signature	ENSG00000165275	TRMT10B	0.585884	0.000152282	0.0018208
Trimmed PBMC/Tg ISR Signature	ENSG00000213185	FAM24B	0.583679	0.000766994	0.00484792
Trimmed PBMC/Tg ISR Signature	ENSG00000261740	BOLA2-SMG1P6	0.571506	3.71569e-05	0.000875371
Trimmed PBMC/Tg ISR Signature	ENSG00000186141	POLR3C	0.565773	1.30664e-05	0.000555868
Trimmed PBMC/Tg ISR Signature	ENSG00000055483	USP36	0.564313	4.11578e-06	0.000365854
Trimmed PBMC/Tg ISR Signature	ENSG00000116761	CTH	0.563743	0.0198609	0.0481483
Trimmed PBMC/Tg ISR Signature	ENSG00000186446	ZNF501	0.555345	0.000479528	0.00362583
Trimmed PBMC/Tg ISR Signature	ENSG00000088826	SMOX	0.548932	0.00376187	0.0141244
Trimmed PBMC/Tg ISR Signature	ENSG00000163811	WDR43	0.546436	1.39423e-05	0.000579926
Trimmed PBMC/Tg ISR Signature	ENSG00000164038	SLC9B2	0.544092	0.000200652	0.00215648
Trimmed PBMC/Tg ISR Signature	ENSG00000163082	SGPP2	0.54262	8.25084e-05	0.00127896
Trimmed PBMC/Tg ISR Signature	ENSG00000155961	RAB39B	0.537163	4.99434e-05	0.0010051
Trimmed PBMC/Tg ISR Signature	ENSG00000080608	PUM3	0.535496	5.27121e-05	0.00102892
Trimmed PBMC/Tg ISR Signature	ENSG00000117143	UAP1	0.528296	0.000139785	0.00174191
Trimmed PBMC/Tg ISR Signature	ENSG00000141384	TAF4B	0.526582	0.000451402	0.00350214
Trimmed PBMC/Tg ISR Signature	ENSG00000083093	PALB2	0.519646	4.67626e-05	0.000981054
Trimmed PBMC/Tg ISR Signature	ENSG00000178093	TSSK6	0.517878	0.00444903	0.0159571
Trimmed PBMC/Tg ISR Signature	ENSG00000115946	PNO1	0.516764	0.000324546	0.00288308
Trimmed PBMC/Tg ISR Signature	ENSG00000086102	NFX1	0.515653	5.32043e-06	0.000397556
Trimmed PBMC/Tg ISR Signature	ENSG00000165732	DDX21	0.51487	0.000113201	0.00153422
Trimmed PBMC/Tg ISR Signature	ENSG00000173588	CEP83	0.506387	0.000480787	0.0036308
Trimmed PBMC/Tg ISR Signature	ENSG00000173226	IQCB1	0.504893	9.04234e-05	0.00135106
Trimmed PBMC/Tg ISR Signature	ENSG00000104825	NFKBIB	0.499791	0.000712037	0.00461002
Trimmed PBMC/Tg ISR Signature	ENSG00000018699	TTC27	0.496883	0.000140749	0.00174399
Trimmed PBMC/Tg ISR Signature	ENSG00000126249	PDCD2L	0.47585	0.00583459	0.0194513
Trimmed PBMC/Tg ISR Signature	ENSG00000214756	CSKMT	0.472642	0.0134046	0.0357402
Trimmed PBMC/Tg ISR Signature	ENSG00000105865	DUS4L	0.466295	0.00191795	0.00889078
Trimmed PBMC/Tg ISR Signature	ENSG00000154781	CCDC174	0.466195	2.19217e-05	0.000698318
Trimmed PBMC/Tg ISR Signature	ENSG00000251192	ZNF674	0.465796	0.00367449	0.0138916
Trimmed PBMC/Tg ISR Signature	ENSG00000178105	DDX10	0.455965	0.000179738	0.00201073
Trimmed PBMC/Tg ISR Signature	ENSG00000138660	AP1AR	0.453968	3.32914e-05	0.000842739
Trimmed PBMC/Tg ISR Signature	ENSG00000065060	BLTP3A	0.452351	0.000412008	0.00331402
Trimmed PBMC/Tg ISR Signature	ENSG00000120053	GOT1	0.448647	0.000422977	0.003373
Trimmed PBMC/Tg ISR Signature	ENSG00000162971	TYW5	0.445791	0.000167398	0.0019305
Trimmed PBMC/Tg ISR Signature	ENSG00000215126	ZNG1F	0.445605	0.00323707	0.0126792
Trimmed PBMC/Tg ISR Signature	ENSG00000100814	CCNB1IP1	0.442985	9.02428e-05	0.001351
Trimmed PBMC/Tg ISR Signature	ENSG00000134684	YARS1	0.438573	0.000388316	0.00319835
Trimmed PBMC/Tg ISR Signature	ENSG00000143498	TAF1A	0.436097	0.00173852	0.00833087
Trimmed PBMC/Tg ISR Signature	ENSG00000163472	TMEM79	0.433614	0.00105448	0.00595793
Trimmed PBMC/Tg ISR Signature	ENSG00000198380	GFPT1	0.428696	0.00049421	0.00367954
Trimmed PBMC/Tg ISR Signature	ENSG00000049768	FOXP3	0.423714	0.00161774	0.00794601
Trimmed PBMC/Tg ISR Signature	ENSG00000134627	PIWIL4	0.421385	0.0137298	0.0363478
Trimmed PBMC/Tg ISR Signature	ENSG00000271303	SRXN1	0.420988	0.00766729	0.0236695
Trimmed PBMC/Tg ISR Signature	ENSG00000115604	IL18R1	0.419161	0.000336946	0.00294371
Trimmed PBMC/Tg ISR Signature	ENSG00000141076	UTP4	0.416407	7.25507e-05	0.0011887
Trimmed PBMC/Tg ISR Signature	ENSG00000196873	ZNG1C	0.410529	0.000222778	0.00228844
Trimmed PBMC/Tg ISR Signature	ENSG00000090861	AARS1	0.409089	0.000463738	0.0035493
Trimmed PBMC/Tg ISR Signature	ENSG00000185760	KCNQ5	0.407033	0.00384712	0.0143354
Trimmed PBMC/Tg ISR Signature	ENSG00000106105	GARS1	0.403215	0.000554497	0.00397014
Trimmed PBMC/Tg ISR Signature	ENSG00000138795	LEF1	0.400147	0.000154906	0.0018348
Trimmed PBMC/Tg ISR Signature	ENSG00000198453	ZNF568	0.393174	0.000180182	0.00201422
Trimmed PBMC/Tg ISR Signature	ENSG00000144504	ANKMY1	0.390916	0.000349537	0.00301416
Trimmed PBMC/Tg ISR Signature	ENSG00000167637	ZNF283	0.390886	0.0015147	0.00762325
Trimmed PBMC/Tg ISR Signature	ENSG00000241945	PWP2	0.389932	0.00108314	0.00606053
Trimmed PBMC/Tg ISR Signature	ENSG00000180376	CCDC66	0.387994	0.00109681	0.0061127
Trimmed PBMC/Tg ISR Signature	ENSG00000124802	EEF1E1	0.383631	0.00272459	0.0112533

### Sheet: C GSEA VWMRTX117
GSEA Results: Untreated VWM vs WT
Comparison	collection	name	ngenes	NES	pval	padj
Untreated VWM vs WT	ISR Primary	ISR CLIC	93	3.54716	1.92188e-37	1.34531e-36
Untreated VWM vs WT	ISR Primary	ISR ATF4 Dependent	63	2.89743	6.1855e-16	1.44328e-15
Untreated VWM vs WT	ISR Primary	ISR SIFI	31	2.85203	4.4682e-13	7.81935e-13
Untreated VWM vs WT	ISR Primary	ATF4 Targets	84	2.49343	9.72879e-10	1.36203e-09
Untreated VWM vs WT	ISR Primary	ISR Class 1	579	2.2814	1.61751e-19	5.66127e-19
Untreated VWM vs WT	ISR Primary	ISR Class 3	130	1.22846	0.115254	0.134463
Untreated VWM vs WT	ISR Primary	ISR Class 2	118	-1.01941	0.395238	0.395238
GSEA Results: VWM + eIF2B Activator vs Untreated VWM
Comparison	collection	name	ngenes	NES	pval	padj
R191H__RTX117__mpk00.1 vs R191H__vehicle__mpk00	Trimmed ISR Signature	Trimmed VWM Signature	37	-2.71011	8.15161e-10
R191H__RTX117__mpk01 vs R191H__vehicle__mpk00	Trimmed ISR Signature	Trimmed VWM Signature	37	-3.27358	7.88308e-34
R191H__RTX117__mpk10 vs R191H__vehicle__mpk00	Trimmed ISR Signature	Trimmed VWM Signature	37	-3.45579	2.06028e-35
R191H__DNL343__mpk01 vs R191H__vehicle__mpk00	Trimmed ISR Signature	Trimmed VWM Signature	37	-2.7737	6.8544e-12
R191H__DNL343__mpk10 vs R191H__vehicle__mpk00	Trimmed ISR Signature	Trimmed VWM Signature	37	-3.3651	1.21377e-41

### Sheet: D VWM Trimmed ISR Signature
gsname	feature_id	symbol	logFC (VWM vs WT)	pval	padj
Trimmed VWM ISR Signature	ENSMUSG00000032715	Trib3	3.92012	2.88327e-09	1.60855e-06
Trimmed VWM ISR Signature	ENSMUSG00000001918	Slc1a5	3.24109	9.81758e-15	1.91701e-11
Trimmed VWM ISR Signature	ENSMUSG00000030717	Nupr1	3.07001	2.28194e-21	3.56461e-17
Trimmed VWM ISR Signature	ENSMUSG00000031490	Eif4ebp1	2.18149	3.47793e-12	4.17914e-09
Trimmed VWM ISR Signature	ENSMUSG00000074971	Fibin	2.10567	5.26603e-07	0.000150079
Trimmed VWM ISR Signature	ENSMUSG00000025140	Pycr1	2.08168	1.65245e-08	8.06653e-06
Trimmed VWM ISR Signature	ENSMUSG00000020256	Aldh1l2	2.07349	8.56018e-14	1.48576e-10
Trimmed VWM ISR Signature	ENSMUSG00000028364	Tnc	1.73363	6.66433e-07	0.000185899
Trimmed VWM ISR Signature	ENSMUSG00000027737	Slc7a11	1.72879	4.38653e-15	1.14203e-11
Trimmed VWM ISR Signature	ENSMUSG00000040010	Slc7a5	1.68288	5.94847e-19	4.64605e-15
Trimmed VWM ISR Signature	ENSMUSG00000020303	Stc2	1.51396	2.48507e-07	8.08735e-05
Trimmed VWM ISR Signature	ENSMUSG00000005667	Mthfd2	1.30121	1.90922e-09	1.19296e-06
Trimmed VWM ISR Signature	ENSMUSG00000028893	Sesn2	1.22433	2.48696e-12	3.53172e-09
Trimmed VWM ISR Signature	ENSMUSG00000027313	Chac1	1.15287	1.94392e-07	6.90135e-05
Trimmed VWM ISR Signature	ENSMUSG00000028179	Cth	1.01456	9.28309e-07	0.000250019
Trimmed VWM ISR Signature	ENSMUSG00000010095	Slc3a2	0.942755	2.31021e-11	2.40585e-08
Trimmed VWM ISR Signature	ENSMUSG00000024640	Psat1	0.830342	2.19167e-09	1.31677e-06
Trimmed VWM ISR Signature	ENSMUSG00000039158	Akna	0.799191	6.60162e-05	0.00912678
Trimmed VWM ISR Signature	ENSMUSG00000028494	Plin2	0.75021	9.61581e-05	0.0125174
Trimmed VWM ISR Signature	ENSMUSG00000054520	Sh3bp2	0.729915	0.000293448	0.0267896
Trimmed VWM ISR Signature	ENSMUSG00000026674	Ddr2	0.71257	2.02781e-05	0.00364096
Trimmed VWM ISR Signature	ENSMUSG00000029446	Psph	0.704168	1.87624e-07	6.81598e-05
Trimmed VWM ISR Signature	ENSMUSG00000040618	Pck2	0.696096	4.26806e-05	0.00653642
Trimmed VWM ISR Signature	ENSMUSG00000026615	Eprs1	0.671905	2.57408e-10	2.01048e-07
Trimmed VWM ISR Signature	ENSMUSG00000053398	Phgdh	0.588286	0.000469502	0.0381984
Trimmed VWM ISR Signature	ENSMUSG00000024359	Hspa9	0.525007	4.61184e-09	2.40139e-06
Trimmed VWM ISR Signature	ENSMUSG00000020142	Slc1a4	0.501298	2.46509e-07	8.08735e-05
Trimmed VWM ISR Signature	ENSMUSG00000024039	Cbs	0.482428	6.60218e-05	0.00912678
Trimmed VWM ISR Signature	ENSMUSG00000001627	Ifrd1	0.481962	0.000340378	0.029376
Trimmed VWM ISR Signature	ENSMUSG00000031596	Slc7a2	0.459142	7.79619e-05	0.0104986
Trimmed VWM ISR Signature	ENSMUSG00000025403	Shmt2	0.456212	0.000437421	0.0361532
Trimmed VWM ISR Signature	ENSMUSG00000023951	Vegfa	0.454555	0.000123508	0.0142912
Trimmed VWM ISR Signature	ENSMUSG00000056216	Cebpg	0.424135	3.78739e-05	0.00597604
Trimmed VWM ISR Signature	ENSMUSG00000041313	Slc7a1	0.423683	4.53713e-05	0.00681485
Trimmed VWM ISR Signature	ENSMUSG00000031700	Gpt2	0.4132	0.00023566	0.0227322
Trimmed VWM ISR Signature	ENSMUSG00000041132	N4bp2l1	0.343278	0.000114727	0.0138473
Trimmed VWM ISR Signature	ENSMUSG00000021266	Wars1	0.268518	0.000478643	0.0385407

### Sheet: E GSEA CMT2DRTX117
comparison	collection	name	ngenes	NES	pval	padj
Untreated CMT2D vs WT (grouped timepoints)	ISR Primary	ISR CLIC	96	3.27202	8.21329e-28	5.7493e-27
Untreated CMT2D vs WT (grouped timepoints)	ISR Primary	ISR SIFI	36	2.43426	8.70473e-08	1.52333e-07
Untreated CMT2D vs WT (grouped timepoints)	ISR Primary	ISR ATF4 Dependent	69	2.34516	1.1222e-08	2.61847e-08
Untreated CMT2D vs WT (grouped timepoints)	ISR Primary	ATF4 Targets	91	2.01778	2.53503e-06	3.54905e-06
Untreated CMT2D vs WT (grouped timepoints)	ISR Primary	ISR Class 1	620	1.72249	3.02064e-10	1.05722e-09
Untreated CMT2D vs WT (grouped timepoints)	ISR Primary	ISR Class 2	130	-1.1233	0.234421	0.234421
Untreated CMT2D vs WT (grouped timepoints)	ISR Primary	ISR Class 3	151	-1.55068	0.00243494	0.00284076

### Sheet: F CMT2D Trimmed ISR Signature
gsname	feature_id	symbol	logFC	pval	padj
Trimmed CMT2D ISR Signature	ENSMUSG00000030827	Fgf21	7.18302	2.43058e-19	5.9941e-16
Trimmed CMT2D ISR Signature	ENSMUSG00000054136	Adm2	4.52424	1.61944e-19	4.56427e-16
Trimmed CMT2D ISR Signature	ENSMUSG00000038508	Gdf15	3.65981	9.81954e-15	6.68034e-12
Trimmed CMT2D ISR Signature	ENSMUSG00000015652	Steap1	1.41219	0.000102288	0.00250068
Trimmed CMT2D ISR Signature	ENSMUSG00000026628	Atf3	1.34831	1.07687e-09	1.63427e-07
Trimmed CMT2D ISR Signature	ENSMUSG00000032715	Trib3	1.20818	1.21478e-07	9.14751e-06
Trimmed CMT2D ISR Signature	ENSMUSG00000029868	Trpv6	1.10143	5.03072e-05	0.00145316
Trimmed CMT2D ISR Signature	ENSMUSG00000031297	Slc7a3	0.754728	2.25076e-14	1.38766e-11
Trimmed CMT2D ISR Signature	ENSMUSG00000025140	Pycr1	0.653967	4.87817e-07	3.11106e-05
Trimmed CMT2D ISR Signature	ENSMUSG00000056498	Tmem154	0.608777	6.43678e-06	0.00027077
Trimmed CMT2D ISR Signature	ENSMUSG00000026674	Ddr2	0.585079	1.54276e-07	1.13571e-05
Trimmed CMT2D ISR Signature	ENSMUSG00000028893	Sesn2	0.579305	1.57405e-17	2.58786e-14
Trimmed CMT2D ISR Signature	ENSMUSG00000027313	Chac1	0.550216	5.9691e-11	1.32319e-08
Trimmed CMT2D ISR Signature	ENSMUSG00000020303	Stc2	0.533494	1.96759e-06	0.000102154
Trimmed CMT2D ISR Signature	ENSMUSG00000024056	Ndc80	0.532843	0.00263135	0.0276579
Trimmed CMT2D ISR Signature	ENSMUSG00000041313	Slc7a1	0.491392	7.11263e-17	1.00232e-13
Trimmed CMT2D ISR Signature	ENSMUSG00000030717	Nupr1	0.479084	0.0020958	0.023668
Trimmed CMT2D ISR Signature	ENSMUSG00000026483	Niban1	0.42366	1.42161e-10	2.86193e-08
Trimmed CMT2D ISR Signature	ENSMUSG00000020892	Aloxe3	0.395184	0.000711883	0.0106718
Trimmed CMT2D ISR Signature	ENSMUSG00000026456	Cyb5r1	0.3892	4.00688e-10	7.05818e-08

### Sheet: G CMT2D dysregulation + RTX117 
collection	name	restored	NES.cmt2d	n.cmt2d	pval.cmt2d	padj.cmt2d	NES.treated	n.treated	pval.treated	padj.treated
Hallmark	HALLMARK_ADIPOGENESIS	TRUE	-2.00391	193	4.662e-08	6.40359e-06	2.46746	193	1.88776e-14	8.06703e-13
Hallmark	HALLMARK_ANDROGEN_RESPONSE	TRUE	-1.87308	92	9.24345e-05	0.00370316	2.53165	92	1.00209e-11	2.75288e-10
Hallmark	HALLMARK_BILE_ACID_METABOLISM	TRUE	-1.66677	95	0.00112554	0.0253306	2.08419	94	4.00842e-06	3.30823e-05
Hallmark	HALLMARK_COMPLEMENT	TRUE	-1.62558	161	0.000688239	0.0171881	2.52011	161	2.10781e-14	8.81157e-13
Hallmark	HALLMARK_E2F_TARGETS	FALSE	1.41666	192	0.00722122	0.0807349
Hallmark	HALLMARK_EPITHELIAL_MESENCHYMAL_TRANSITION	TRUE	-1.49922	183	0.00220184	0.0384922	2.90725	183	9.62039e-26	1.23333e-23
Hallmark	HALLMARK_FATTY_ACID_METABOLISM	TRUE	-2.30753	142	1.69436e-11	5.43043e-09	2.48922	141	2.16131e-13	7.55673e-12
Hallmark	HALLMARK_G2M_CHECKPOINT	FALSE	1.50063	190	0.00164038	0.0312322
Hallmark	HALLMARK_GLYCOLYSIS	TRUE	-1.66569	186	0.000244903	0.0085627	2.22033	186	9.35403e-11	2.06756e-09
Hallmark	HALLMARK_HEME_METABOLISM	TRUE	-1.54216	180	0.00203507	0.0369192	1.8612	180	4.19211e-06	3.43039e-05
Hallmark	HALLMARK_HYPOXIA	TRUE	-1.78562	187	1.54428e-05	0.00106043	1.97812	187	1.66837e-07	2.08642e-06
Hallmark	HALLMARK_IL2_STAT5_SIGNALING	TRUE	-1.80126	179	1.35164e-05	0.000987666	2.36301	179	6.23424e-13	2.10324e-11
Hallmark	HALLMARK_KRAS_SIGNALING_UP	TRUE	-1.75109	176	7.65433e-05	0.00335218	2.57803	176	1.39141e-16	9.2265e-15
Hallmark	HALLMARK_MTORC1_SIGNALING	TRUE	-1.44439	198	0.00584297	0.0749069	2.39964	198	1.44992e-13	5.26074e-12
Hallmark	HALLMARK_MYOGENESIS	TRUE	-1.93543	183	3.36861e-07	3.81049e-05	1.94797	183	4.05073e-07	4.58209e-06
Hallmark	HALLMARK_OXIDATIVE_PHOSPHORYLATION	TRUE	-2.181	195	5.69125e-11	1.56347e-08	2.73296	195	5.35167e-21	5.14563e-19
Hallmark	HALLMARK_PEROXISOME	TRUE	-1.59486	95	0.00333429	0.0508875	2.11382	95	5.7188e-07	6.21313e-06
Hallmark	HALLMARK_PROTEIN_SECRETION	TRUE	-1.80163	93	0.000235992	0.00840394	2.70569	93	3.00906e-14	1.23116e-12
Hallmark	HALLMARK_REACTIVE_OXYGEN_SPECIES_PATHWAY	TRUE	-1.85985	48	0.000547232	0.014031	1.91867	48	0.000243015	0.00120133
Hallmark	HALLMARK_TNFA_SIGNALING_VIA_NFKB	TRUE	-1.46818	173	0.00594071	0.0756555	2.05865	173	1.49602e-08	2.35807e-07
Hallmark	HALLMARK_UNFOLDED_PROTEIN_RESPONSE	FALSE	1.6244	110	0.00101449	0.0240847
ISR test	ISR test	TRUE	2.93231	20	1.14633e-20	1.1022e-17	-2.75952	20	1.22971e-11	3.33062e-10
Reactome	REACTOME_ABC_FAMILY_PROTEINS_MEDIATED_TRANSPORT	TRUE	-1.59524	83	0.00448996	0.0621165	2.09686	83	5.09935e-06	4.10295e-05
Reactome	REACTOME_ACTIVATION_OF_IRF3_IRF7_MEDIATED_BY_TBK1_IKK_IKBKE	TRUE	-1.75907	19	0.00604719	0.0765049	1.71886	19	0.0120536	0.0342885
Reactome	REACTOME_ADENYLATE_CYCLASE_ACTIVATING_PATHWAY	FALSE	1.73187	10	0.00983932	0.097531
Reactome	REACTOME_AEROBIC_RESPIRATION_AND_RESPIRATORY_ELECTRON_TRANSPORT	TRUE	-2.33508	235	5.27285e-15	2.53492e-12	2.48195	235	2.91683e-17	2.15733e-15
Reactome	REACTOME_ATF4_ACTIVATES_GENES_IN_RESPONSE_TO_ENDOPLASMIC_RETICULUM_STRESS	TRUE	2.18071	23	2.46142e-05	0.00143434	-1.84866	23	0.00156693	0.00613031
Reactome	REACTOME_ATP_DEPENDENT_CHROMATIN_REMODELERS	FALSE	1.98093	26	0.000487922	0.0137
Reactome	REACTOME_AUF1_HNRNP_D0_BINDS_AND_DESTABILIZES_MRNA	TRUE	-1.70125	43	0.00459934	0.0628854	2.34355	43	4.31976e-07	4.85783e-06
Reactome	REACTOME_BIOLOGICAL_OXIDATIONS	TRUE	-1.68941	123	0.000371512	0.0113011	1.52937	123	0.00466247	0.0156201
Reactome	REACTOME_BLOOD_GROUP_SYSTEMS_BIOSYNTHESIS	FALSE	-1.73785	12	0.00716749	0.0807349
Reactome	REACTOME_CARDIAC_CONDUCTION	TRUE	-1.90392	88	6.69033e-05	0.00321638	1.86864	88	0.00013596	0.000720252
Reactome	REACTOME_CARGO_RECOGNITION_FOR_CLATHRIN_MEDIATED_ENDOCYTOSIS	TRUE	-1.5628	93	0.00719112	0.0807349	2.36633	93	3.13728e-09	5.6383e-08
Reactome	REACTOME_CARNITINE_SHUTTLE	TRUE	-1.96954	14	0.000565177	0.0143005	1.64826	14	0.0235841	0.0582186
Reactome	REACTOME_CELLULAR_RESPONSES_TO_STIMULI	TRUE	-1.31912	544	0.00618898	0.077046	2.50737	544	1.29313e-29	2.26063e-27
Reactome	REACTOME_CELLULAR_RESPONSE_TO_CHEMICAL_STRESS	TRUE	-1.55202	140	0.00320153	0.0492524	2.34742	140	2.60518e-11	6.59179e-10
Reactome	REACTOME_CELL_DEATH_SIGNALLING_VIA_NRAGE_NRIF_AND_NADE	FALSE	1.73654	69	0.00162324	0.0312149
Reactome	REACTOME_CHOLESTEROL_BIOSYNTHESIS	TRUE	-1.79599	26	0.00314335	0.049243	2.95393	26	2.15435e-15	1.12073e-13
Reactome	REACTOME_CHOLESTEROL_BIOSYNTHESIS_VIA_DESMOSTEROL_BLOCH_PATHWAY	TRUE	-1.94005	10	0.000470632	0.0135079	2.32394	10	6.16002e-08	8.58385e-07
Reactome	REACTOME_CHROMATIN_ORGANIZATION	FALSE	2.01986	210	9.66543e-08	1.16166e-05
Reactome	REACTOME_CLATHRIN_MEDIATED_ENDOCYTOSIS	TRUE	-1.64372	132	0.000776634	0.019147	2.37525	132	1.85808e-11	4.96262e-10
Reactome	REACTOME_CLEC7A_DECTIN_1_SIGNALING	TRUE	-1.51861	78	0.00758981	0.0833679	2.29137	78	3.76499e-08	5.44366e-07
Reactome	REACTOME_COBALAMIN_CBL_VITAMIN_B12_TRANSPORT_AND_METABOLISM	FALSE	-1.76651	13	0.00518493	0.0682919
Reactome	REACTOME_COMPLEX_IV_ASSEMBLY	TRUE	-1.78044	41	0.00175564	0.0327776	1.69602	41	0.00617252	0.0194906
Reactome	REACTOME_COMPLEX_I_BIOGENESIS	TRUE	-2.16285	63	1.06535e-06	0.000102433	2.2665	63	8.55486e-07	8.52383e-06
Reactome	REACTOME_CONSTITUTIVE_SIGNALING_BY_ABERRANT_PI3K_IN_CANCER	TRUE	-1.6532	69	0.0052785	0.0690514	1.9556	69	0.000103329	0.000562896
Reactome	REACTOME_COPI_INDEPENDENT_GOLGI_TO_ER_RETROGRADE_TRAFFIC	TRUE	-2.03121	41	6.4509e-05	0.00318079	2.42342	41	4.57291e-08	6.56247e-07
Reactome	REACTOME_COPI_MEDIATED_ANTEROGRADE_TRANSPORT	TRUE	-1.58199	86	0.00648963	0.077046	2.42586	86	4.29442e-10	8.51357e-09
Reactome	REACTOME_CYTOSOLIC_TRNA_AMINOACYLATION	TRUE	2.51701	24	1.74343e-08	2.57893e-06	-1.70576	24	0.012983	0.0364597
Reactome	REACTOME_DAG_AND_IP3_SIGNALING	FALSE	1.6258	40	0.0100059	0.098674	1.5988	40	0.0201235	0.0509848
Reactome	REACTOME_DISEASES_OF_SIGNAL_TRANSDUCTION_BY_GROWTH_FACTOR_RECEPTORS_AND_SECOND_MESSENGERS	TRUE	-1.30719	423	0.00848061	0.0881525	1.93919	423	1.29133e-10	2.69917e-09
Reactome	REACTOME_DISSOLUTION_OF_FIBRIN_CLOT	TRUE	-1.78645	10	0.00440896	0.0614379	1.94608	10	0.00108132	0.0044814
Reactome	REACTOME_DOPAMINE_NEUROTRANSMITTER_RELEASE_CYCLE	FALSE	1.67912	22	0.00895015	0.0915486
Reactome	REACTOME_DOWNSTREAM_SIGNALING_EVENTS_OF_B_CELL_RECEPTOR_BCR	TRUE	-1.61309	65	0.00739776	0.0817942	2.2669	65	3.80233e-07	4.35232e-06
Reactome	REACTOME_DOWNSTREAM_TCR_SIGNALING	TRUE	-1.58718	70	0.00717944	0.0807349	2.34727	70	3.11735e-08	4.57608e-07
Reactome	REACTOME_DRUG_ADME	FALSE	-1.68734	61	0.0018874	0.0345664
Reactome	REACTOME_EPHA_MEDIATED_GROWTH_CONE_COLLAPSE	FALSE	2.0046	17	0.000435137	0.0126783
Reactome	REACTOME_ERYTHROCYTES_TAKE_UP_CARBON_DIOXIDE_AND_RELEASE_OXYGEN	TRUE	1.7972	11	0.00642447	0.077046	-1.5978	11	0.0244226	0.060057
Reactome	REACTOME_ER_TO_GOLGI_ANTEROGRADE_TRANSPORT	TRUE	-1.45366	136	0.00845865	0.0881525	2.41602	136	2.93231e-12	9.04986e-11
Reactome	REACTOME_EUKARYOTIC_TRANSLATION_INITIATION	TRUE	-1.842	114	5.43572e-05	0.00275076	2.50407	114	3.10817e-12	9.33909e-11
Reactome	REACTOME_EXTRA_NUCLEAR_ESTROGEN_SIGNALING	TRUE	-1.61328	62	0.00464364	0.0628854	2.46071	62	3.98575e-09	6.90504e-08
Reactome	REACTOME_FACTORS_INVOLVED_IN_MEGAKARYOCYTE_DEVELOPMENT_AND_PLATELET_PRODUCTION	TRUE	-1.55634	111	0.00285504	0.0457352	2.0063	111	2.76829e-06	2.38719e-05
Reactome	REACTOME_FATTY_ACID_METABOLISM	TRUE	-2.34149	136	2.56141e-12	9.8512e-10	2.45667	136	5.40081e-13	1.8546e-11
Reactome	REACTOME_FATTY_ACYL_COA_BIOSYNTHESIS	TRUE	-2.01661	28	9.09388e-05	0.00370316	2.44438	28	9.71345e-08	1.29715e-06
Reactome	REACTOME_FCERI_MEDIATED_NF_KB_ACTIVATION	TRUE	-1.6474	62	0.00279233	0.0457352	2.16982	62	2.38983e-06	2.07011e-05
Reactome	REACTOME_FC_EPSILON_RECEPTOR_FCERI_SIGNALING	TRUE	-1.65481	103	0.00121023	0.0256881	2.42755	103	8.14957e-11	1.84372e-09
Reactome	REACTOME_FGFR2_MUTANT_RECEPTOR_ACTIVATION	TRUE	-1.72296	27	0.00916426	0.0932427	1.75354	27	0.00514378	0.0168892
Reactome	REACTOME_FLT3_SIGNALING_IN_DISEASE	FALSE	-1.69248	28	0.00624575	0.077046
Reactome	REACTOME_FORMATION_OF_ATP_BY_CHEMIOSMOTIC_COUPLING	TRUE	-1.84394	20	0.00263012	0.0439802	1.95328	20	0.00132349	0.00529124
Reactome	REACTOME_FORMATION_OF_INTERMEDIATE_MESODERM	FALSE	1.74935	8	0.0080641	0.0852047
Reactome	REACTOME_FORMATION_OF_NEURONAL_PROGENITOR_AND_NEURONAL_BAF_NPBAF_AND_NBAF	FALSE	1.91195	25	0.000986117	0.0240038
Reactome	REACTOME_FORMATION_OF_THE_ANTERIOR_NEURAL_PLATE	FALSE	1.872	8	0.00153153	0.0300838
Reactome	REACTOME_FORMATION_OF_THE_EMBRYONIC_STEM_CELL_BAF_ESBAF_COMPLEX	FALSE	1.80402	18	0.00433433	0.0614379
Reactome	REACTOME_FORMATION_OF_THE_NEPHRIC_DUCT	FALSE	1.98304	15	0.000510645	0.0138306
Reactome	REACTOME_FORMATION_OF_THE_POLYBROMO_BAF_PBAF_COMPLEX	FALSE	1.68327	15	0.0093046	0.0941723
Reactome	REACTOME_GAP_JUNCTION_ASSEMBLY	TRUE	-1.73481	20	0.00871605	0.0896308	2.08601	20	0.00020835	0.00105714
Reactome	REACTOME_GENERIC_TRANSCRIPTION_PATHWAY	FALSE	1.2366	791	0.00217383	0.0383512	1.40769	791	5.3203e-05	0.000312873
Reactome	REACTOME_GENE_EXPRESSION_TRANSCRIPTION	FALSE	1.3225	1010	2.07779e-05	0.00124862	1.17585	1010	0.0290922	0.069363
Reactome	REACTOME_GLYCEROPHOSPHOLIPID_BIOSYNTHESIS	TRUE	-1.5713	103	0.00346865	0.0517579	1.71517	103	0.000563098	0.00249502
Reactome	REACTOME_GLYCOGEN_BREAKDOWN_GLYCOGENOLYSIS	FALSE	-1.77824	15	0.0048044	0.0641587
Reactome	REACTOME_GLYCOGEN_METABOLISM	TRUE	-2.03278	19	0.000224651	0.00815101	1.59114	19	0.035024	0.0785606
Reactome	REACTOME_GLYCOGEN_SYNTHESIS	TRUE	-1.79074	6	0.00140043	0.0283476	1.69381	6	0.011075	0.032026
Reactome	REACTOME_GOLGI_ASSOCIATED_VESICLE_BIOGENESIS	TRUE	-1.90802	54	0.000223264	0.00815101	2.06637	54	2.68581e-05	0.00017102
Reactome	REACTOME_GOLGI_TO_ER_RETROGRADE_TRANSPORT	TRUE	-1.50563	117	0.00740103	0.0817942	2.53437	117	7.15538e-13	2.37238e-11
Reactome	REACTOME_HATS_ACETYLATE_HISTONES	FALSE	1.74898	72	0.00130792	0.0267566	1.50639	72	0.0156825	0.0420021
Reactome	REACTOME_HEDGEHOG_LIGAND_BIOGENESIS	TRUE	-1.66857	50	0.00650128	0.077046	2.32074	50	3.65463e-07	4.2083e-06
Reactome	REACTOME_HEMOSTASIS	TRUE	-1.58603	452	1.74301e-05	0.00109194	2.59326	452	1.5523e-28	2.29621e-26
Reactome	REACTOME_HSP90_CHAPERONE_CYCLE_FOR_STEROID_HORMONE_RECEPTORS_SHR_IN_THE_PRESENCE_OF_LIGAND	TRUE	-2.14167	45	1.08818e-05	0.000837032	2.73173	45	3.45252e-12	1.01163e-10
Reactome	REACTOME_IMMUNE_SYSTEM	TRUE	-1.42921	1413	8.76957e-07	8.87573e-05	2.73496	1413	1e-50	3.846e-48
Reactome	REACTOME_INFECTIOUS_DISEASE	TRUE	-1.24683	1167	0.00788648	0.0846709	2.49011	1167	1e-50	3.846e-48
Reactome	REACTOME_INFLUENZA_INFECTION	TRUE	-1.60329	146	0.00113805	0.0253306	2.35612	146	2.83323e-11	7.07573e-10
Reactome	REACTOME_INFLUENZA_VIRAL_RNA_TRANSCRIPTION_AND_REPLICATION	TRUE	-1.62657	128	0.00125598	0.0259704	2.4362	128	4.399e-12	1.24401e-10
Reactome	REACTOME_INNATE_IMMUNE_SYSTEM	TRUE	-1.68215	747	2.68764e-09	4.69849e-07	2.91633	747	1e-50	3.846e-48
Reactome	REACTOME_INTERLEUKIN_17_SIGNALING	TRUE	-1.61905	59	0.0039826	0.057583	1.96883	59	9.91137e-05	0.000544559
Reactome	REACTOME_INTERLEUKIN_1_FAMILY_SIGNALING	TRUE	-1.5663	98	0.00439447	0.0614379	2.01448	98	2.78748e-06	2.393e-05
Reactome	REACTOME_INTRA_GOLGI_AND_RETROGRADE_GOLGI_TO_ER_TRAFFIC	TRUE	-1.63457	171	0.000315126	0.010271	2.43485	171	5.81525e-14	2.23655e-12
Reactome	REACTOME_INWARDLY_RECTIFYING_K_CHANNELS	TRUE	-1.80431	30	0.0028743	0.0457352	2.19913	30	9.97026e-06	7.48938e-05
Reactome	REACTOME_ION_CHANNEL_TRANSPORT	TRUE	-1.79421	143	4.78562e-05	0.00248723	1.86678	143	1.01041e-05	7.56035e-05
Reactome	REACTOME_ION_HOMEOSTASIS	TRUE	-1.73839	50	0.00317532	0.049243	1.54075	50	0.0247945	0.060816
Reactome	REACTOME_ION_TRANSPORT_BY_P_TYPE_ATPASES	TRUE	-1.82617	49	0.00212158	0.037776	1.86546	49	0.000971852	0.00406276
Reactome	REACTOME_KIDNEY_DEVELOPMENT	FALSE	1.69762	38	0.00368063	0.054445
Reactome	REACTOME_LANOSTEROL_BIOSYNTHESIS	TRUE	-1.73233	13	0.00718476	0.0807349	2.55405	13	6.75636e-11	1.54672e-09
Reactome	REACTOME_MAPK1_MAPK3_SIGNALING	TRUE	-1.55289	246	0.000304671	0.0101014	2.08346	246	4.27739e-10	8.51357e-09
Reactome	REACTOME_MAPK6_MAPK4_SIGNALING	TRUE	-1.79861	61	0.000543364	0.014031	2.36511	61	5.80859e-08	8.21318e-07
Reactome	REACTOME_MAPK_FAMILY_SIGNALING_CASCADES	TRUE	-1.5763	258	0.000291463	0.00983302	2.23304	258	3.47207e-12	1.01163e-10
Reactome	REACTOME_MEIOSIS	FALSE	1.4453	94	0.00979676	0.097531	1.42766	94	0.0312092	0.0728995
Reactome	REACTOME_MEMBRANE_TRAFFICKING	TRUE	-1.79677	523	7.18219e-10	1.38114e-07	2.48204	523	1.9008e-28	2.61089e-26
Reactome	REACTOME_METABOLISM	TRUE	-1.97427	1566	1.15146e-31	2.21427e-28	2.45808	1565	1e-50	3.846e-48
Reactome	REACTOME_METABOLISM_OF_AMINO_ACIDS_AND_DERIVATIVES	TRUE	-1.47128	187	0.00421194	0.0604445	1.46215	187	0.00531346	0.0172307
Reactome	REACTOME_METABOLISM_OF_LIPIDS	TRUE	-2.04893	512	5.96582e-16	3.82409e-13	2.58252	512	7.57115e-32	1.45593e-29
Reactome	REACTOME_METABOLISM_OF_POLYAMINES	TRUE	-1.61411	44	0.0100573	0.0986745	2.07395	44	6.57566e-05	0.000377462
Reactome	REACTOME_METABOLISM_OF_PROTEINS	TRUE	-1.25975	1617	0.00119887	0.0256881	2.35163	1617	1e-50	3.846e-48
Reactome	REACTOME_METABOLISM_OF_STEROIDS	TRUE	-1.80169	89	0.000284534	0.00977068	2.49087	89	5.19258e-11	1.23276e-09
Reactome	REACTOME_METALLOTHIONEINS_BIND_METALS	FALSE	-1.55049	3	0.00655068	0.077046
Reactome	REACTOME_MHC_CLASS_II_ANTIGEN_PRESENTATION	TRUE	-1.86108	101	7.18023e-05	0.00335218	2.88354	101	7.23058e-19	6.62115e-17
Reactome	REACTOME_MITOCHONDRIAL_BIOGENESIS	TRUE	-1.70201	31	0.00792552	0.0846709	1.72329	31	0.00527557	0.0171657
Reactome	REACTOME_MITOCHONDRIAL_FATTY_ACID_BETA_OXIDATION	TRUE	-1.93219	34	0.000535084	0.014031	1.8657	34	0.00208439	0.00778307
Reactome	REACTOME_MITOCHONDRIAL_FATTY_ACID_BETA_OXIDATION_OF_SATURATED_FATTY_ACIDS	TRUE	-1.82372	9	0.00271262	0.0449688	1.56228	9	0.0388672	0.0852242
Reactome	REACTOME_MITOCHONDRIAL_FATTY_ACID_BETA_OXIDATION_OF_UNSATURATED_FATTY_ACIDS	FALSE	-1.68284	6	0.00657075	0.077046
Reactome	REACTOME_MITOCHONDRIAL_TRANSLATION	TRUE	-1.51522	106	0.00612179	0.0769425	2.0679	106	6.39855e-07	6.76067e-06
Reactome	REACTOME_MITOCHONDRIAL_UNCOUPLING	FALSE	-1.71288	6	0.00439224	0.0614379
Reactome	REACTOME_MRNA_3_END_PROCESSING	FALSE	1.6641	141	0.000323487	0.0103678
Reactome	REACTOME_MRNA_POLYADENYLATION	FALSE	1.53523	118	0.00236054	0.0401709
Reactome	REACTOME_MRNA_SPLICING	FALSE	1.497	201	0.00125012	0.0259704
Reactome	REACTOME_MUSCLE_CONTRACTION	TRUE	-2.06535	138	7.86937e-08	1.00885e-05	1.88573	138	1.64138e-05	0.000115196
Reactome	REACTOME_MYD88_INDEPENDENT_TLR4_CASCADE	TRUE	-1.64044	106	0.00107427	0.025193	1.87771	106	4.91673e-05	0.000293399
Reactome	REACTOME_MYD88_MAL_TIRAP_CASCADE_INITIATED_ON_PLASMA_MEMBRANE	TRUE	-1.71292	84	0.00121561	0.0256881	1.90935	84	0.000102291	0.000558822
Reactome	REACTOME_NADE_MODULATES_DEATH_SIGNALLING	FALSE	1.77031	6	0.00471714	0.0634339
Reactome	REACTOME_NEGATIVE_REGULATION_OF_ACTIVITY_OF_TFAP2_AP_2_FAMILY_TRANSCRIPTION_FACTORS	FALSE	1.72687	6	0.00869734	0.0896308
Reactome	REACTOME_NEGATIVE_REGULATION_OF_THE_PI3K_AKT_NETWORK	TRUE	-1.65288	97	0.00244125	0.04118	1.93231	97	3.93169e-05	0.000242328
Reactome	REACTOME_NEGATIVE_REGULATORS_OF_DDX58_IFIH1_SIGNALING	TRUE	-1.77779	15	0.00486803	0.0645601	1.96567	15	0.00119394	0.00486018
Reactome	REACTOME_NEUREXINS_AND_NEUROLIGINS	FALSE	1.74059	31	0.00763013	0.0833679
Reactome	REACTOME_NEUTROPHIL_DEGRANULATION	TRUE	-1.65477	418	1.42917e-06	0.000124923	2.88776	418	6.21208e-40	1.99097e-37
Reactome	REACTOME_NONSENSE_MEDIATED_DECAY_NMD	TRUE	-1.49849	109	0.00968318	0.0969831	2.25414	109	3.24075e-09	5.77033e-08
Reactome	REACTOME_NONSENSE_MEDIATED_DECAY_NMD_INDEPENDENT_OF_THE_EXON_JUNCTION_COMPLEX_EJC	TRUE	-1.96962	89	1.5992e-05	0.00106043	2.50085	89	3.5551e-11	8.65373e-10
Reactome	REACTOME_NRAGE_SIGNALS_DEATH_THROUGH_JNK	FALSE	1.79251	50	0.00183118	0.0338592
Reactome	REACTOME_NUCLEAR_EVENTS_MEDIATED_BY_NFE2L2	TRUE	-1.67967	45	0.00654323	0.077046	2.31381	45	5.3206e-07	5.88018e-06
Reactome	REACTOME_PERK_REGULATES_GENE_EXPRESSION	TRUE	2.10606	28	8.11373e-05	0.00339189	-1.77483	28	0.00242664	0.00883793
Reactome	REACTOME_PEROXISOMAL_LIPID_METABOLISM	TRUE	-1.7815	23	0.00548095	0.0712154	1.76438	23	0.0077801	0.0236353
Reactome	REACTOME_PEROXISOMAL_PROTEIN_IMPORT	TRUE	-1.67538	60	0.00341115	0.0516508	1.76978	60	0.00179815	0.0068608
Reactome	REACTOME_PHASE_4_RESTING_MEMBRANE_POTENTIAL	TRUE	-2.01566	13	7.67009e-05	0.00335218	1.72966	13	0.0185215	0.0479436
Reactome	REACTOME_PHASE_I_FUNCTIONALIZATION_OF_COMPOUNDS	TRUE	-1.75842	57	0.00153313	0.0300838	1.70569	57	0.00288672	0.0102231
Reactome	REACTOME_PHOSPHOLIPID_METABOLISM	TRUE	-1.65003	176	0.000523499	0.0139818	1.89662	176	3.89271e-06	3.25464e-05
Reactome	REACTOME_PI3K_AKT_SIGNALING_IN_CANCER	TRUE	-1.65068	96	0.00120919	0.0256881	1.67799	96	0.00189293	0.00716555
Reactome	REACTOME_PI_METABOLISM	TRUE	-1.55175	74	0.00800824	0.085082	1.70629	74	0.00171057	0.00659205
Reactome	REACTOME_PKMTS_METHYLATE_HISTONE_LYSINES	FALSE	1.7521	65	0.00101438	0.0240847
Reactome	REACTOME_POTASSIUM_CHANNELS	TRUE	-1.86907	85	7.50492e-05	0.00335218	2.16637	85	6.59887e-07	6.85926e-06
Reactome	REACTOME_POTENTIAL_THERAPEUTICS_FOR_SARS	TRUE	-1.78197	96	0.00021816	0.00815101	2.68945	96	3.40936e-14	1.36588e-12
Reactome	REACTOME_PROCESSING_OF_CAPPED_INTRON_CONTAINING_PRE_MRNA	FALSE	1.43228	280	0.00149984	0.0300438
Reactome	REACTOME_PROTEIN_LOCALIZATION	TRUE	-1.65893	97	0.00224815	0.0388972	2.11253	97	6.34915e-07	6.74553e-06
Reactome	REACTOME_RAB_GERANYLGERANYLATION	TRUE	-1.59162	59	0.0056105	0.0724093	2.22049	59	9.2465e-07	9.07195e-06
Reactome	REACTOME_RAS_PROCESSING	TRUE	-1.69931	24	0.00772454	0.0839226	2.31556	24	3.25433e-06	2.74477e-05
Reactome	REACTOME_REGULATION_OF_CDH11_FUNCTION	TRUE	-1.75447	8	0.00688016	0.0797021	1.69666	8	0.0108366	0.0314785
Reactome	REACTOME_REGULATION_OF_CDH19_EXPRESSION_AND_FUNCTION	FALSE	-1.73033	7	0.00656861	0.077046
Reactome	REACTOME_REGULATION_OF_ENDOGENOUS_RETROELEMENTS_BY_PIWI_INTERACTING_RNAS_PIRNAS	FALSE	1.76966	77	0.000496056	0.0137	1.8697	77	0.000241033	0.00119641
Reactome	REACTOME_RESPIRATORY_ELECTRON_TRANSPORT	TRUE	-2.27053	135	2.20785e-10	4.71744e-08	2.38036	135	2.20206e-11	5.72237e-10
Reactome	REACTOME_RESPONSE_OF_EIF2AK1_HRI_TO_HEME_DEFICIENCY	TRUE	2.56868	15	9.7683e-11	2.34806e-08	-2.11193	15	0.000131661	0.000699403
Reactome	REACTOME_RIBOSOME_ASSOCIATED_QUALITY_CONTROL	TRUE	-1.93007	133	3.19223e-06	0.000255778	2.62199	133	2.18655e-15	1.12073e-13
Reactome	REACTOME_RIBOSOME_QUALITY_CONTROL_RQC_COMPLEX_EXTRACTS_AND_DEGRADES_NASCENT_PEPTIDE	TRUE	-1.84382	92	0.00016738	0.00643743	2.59943	92	9.94063e-13	3.18597e-11
Reactome	REACTOME_RMTS_METHYLATE_HISTONE_ARGININES	FALSE	2.00787	66	3.01921e-05	0.00165884	1.75294	66	0.00246937	0.00894275
Reactome	REACTOME_RNA_POLYMERASE_II_TRANSCRIPTION	FALSE	1.30785	1079	2.67653e-05	0.00151381	1.30635	1079	0.000727939	0.00312461
Reactome	REACTOME_SARS_COV_INFECTIONS	TRUE	-1.42567	381	0.00161811	0.0312149	2.44667	381	2.01757e-21	2.04199e-19
Reactome	REACTOME_SIGNALING_BY_FGFR2_IIIA_TM	TRUE	-1.72483	19	0.00824972	0.0866896	2.05152	19	0.0003933	0.00182245
Reactome	REACTOME_SIGNALING_BY_FGFR2_IN_DISEASE	TRUE	-1.65486	37	0.00950379	0.0956848	1.96001	37	0.000248689	0.00122623
Reactome	REACTOME_SIGNALING_BY_GPCR	FALSE	1.42784	452	0.000132971	0.00521845	1.70396	452	5.53541e-07	6.04807e-06
Reactome	REACTOME_SIGNALING_BY_INTERLEUKINS	TRUE	-1.47754	230	0.00209762	0.0376983	2.33716	230	7.65205e-14	2.85471e-12
Reactome	REACTOME_SIGNALING_BY_NUCLEAR_RECEPTORS	TRUE	-1.49385	192	0.00381318	0.0555511	2.49934	192	1.36667e-15	7.50888e-14
Reactome	REACTOME_SIGNALING_BY_RECEPTOR_TYROSINE_KINASES	TRUE	-1.50681	377	0.000331298	0.010444	2.47651	377	2.10114e-22	2.37676e-20
Reactome	REACTOME_SIGNALING_BY_RHO_GTPASES_MIRO_GTPASES_AND_RHOBTB3	TRUE	-1.38472	585	0.00114012	0.0253306	2.05733	585	1.78625e-16	1.10805e-14
Reactome	REACTOME_SIGNALING_BY_THE_B_CELL_RECEPTOR_BCR	TRUE	-1.69898	89	0.0011358	0.0253306	2.48032	89	6.52398e-11	1.51152e-09
Reactome	REACTOME_SIGNALING_BY_VEGF	TRUE	-1.56245	98	0.00461558	0.0628854	2.2743	98	8.3626e-09	1.38632e-07
Reactome	REACTOME_SLC_MEDIATED_TRANSPORT_OF_AMINO_ACIDS	FALSE	2.18252	33	1.76028e-05	0.00109194
Reactome	REACTOME_SODIUM_COUPLED_PHOSPHATE_COTRANSPORTERS	FALSE	-1.5488	3	0.00706302	0.0807349
Reactome	REACTOME_SRP_DEPENDENT_COTRANSLATIONAL_PROTEIN_TARGETING_TO_MEMBRANE	TRUE	-1.90598	106	1.38674e-05	0.000987666	2.5117	106	1.44071e-12	4.54179e-11
Reactome	REACTOME_STIMULI_SENSING_CHANNELS	FALSE	-1.59657	79	0.00681302	0.0794027
Reactome	REACTOME_STRIATED_MUSCLE_CONTRACTION	FALSE	-2.11512	29	3.72553e-05	0.00199005
Reactome	REACTOME_SUMOYLATION	FALSE	1.529	160	0.00171072	0.032252
Reactome	REACTOME_SUMOYLATION_OF_CHROMATIN_ORGANIZATION_PROTEINS	FALSE	1.84499	65	0.000376115	0.0113011
Reactome	REACTOME_SUMOYLATION_OF_DNA_METHYLATION_PROTEINS	TRUE	1.91031	16	0.00287777	0.0457352	-1.68948	16	0.0130463	0.0364597
Reactome	REACTOME_SUMOYLATION_OF_RNA_BINDING_PROTEINS	FALSE	1.88404	46	0.000498701	0.0137
Reactome	REACTOME_SUMOYLATION_OF_TRANSCRIPTION_COFACTORS	FALSE	1.64254	38	0.00636102	0.077046
Reactome	REACTOME_SYNTHESIS_OF_VERY_LONG_CHAIN_FATTY_ACYL_COAS	TRUE	-1.96555	18	0.001146	0.0253306	2.10386	18	0.000239247	0.0011919
Reactome	REACTOME_TOLL_LIKE_RECEPTOR_4_TLR4_CASCADE	TRUE	-1.71706	115	0.000420815	0.0124496	1.98179	115	1.93894e-06	1.71824e-05
Reactome	REACTOME_TOLL_LIKE_RECEPTOR_9_TLR9_CASCADE	TRUE	-1.58054	96	0.00317368	0.049243	1.97929	96	1.58044e-05	0.000111326
Reactome	REACTOME_TOLL_LIKE_RECEPTOR_CASCADES	TRUE	-1.52972	142	0.00347206	0.0517579	2.08896	142	9.24679e-08	1.24347e-06
Reactome	REACTOME_TRANSLATION	TRUE	-1.74865	292	1.20707e-06	0.000110533	2.63067	292	8.22453e-23	9.88486e-21
Reactome	REACTOME_TRANSPORT_OF_MATURE_TRANSCRIPT_TO_CYTOPLASM	FALSE	1.6274	77	0.00281666	0.0457352
Reactome	REACTOME_TRANSPORT_OF_RCBL_WITHIN_THE_BODY	FALSE	-1.6653	6	0.00783915	0.0846709
Reactome	REACTOME_TRANSPORT_OF_SMALL_MOLECULES	TRUE	-1.44558	552	0.000353065	0.0109507	1.99874	551	4.30034e-14	1.68766e-12
Reactome	REACTOME_TRANS_GOLGI_NETWORK_VESICLE_BUDDING	TRUE	-1.92932	70	7.93312e-05	0.00339009	2.1901	70	1.64711e-06	1.49405e-05
Reactome	REACTOME_TRNA_AMINOACYLATION	TRUE	2.30894	42	3.64423e-07	3.89326e-05	-1.66375	42	0.00526249	0.0171522
Reactome	REACTOME_TRYPTOPHAN_CATABOLISM	FALSE	1.71546	5	0.00374289	0.0549434
Reactome	REACTOME_TYSND1_CLEAVES_PEROXISOMAL_PROTEINS	FALSE	-1.73042	7	0.00656861	0.077046
Reactome	REACTOME_VESICLE_MEDIATED_TRANSPORT	TRUE	-1.74958	547	5.43974e-09	8.71718e-07	2.46507	547	4.29773e-29	6.88712e-27
Reactome	REACTOME_VIRAL_INFECTION_PATHWAYS	TRUE	-1.28855	963	0.00226546	0.0388972	2.38453	963	3.10534e-39	8.53083e-37
Reactome	REACTOME_ZNF598_AND_THE_RIBOSOME_ASSOCIATED_QUALITY_TRIGGER_RQT_COMPLEX_DISSOCIATE_A_RIBOSOME_STALLED_ON_A_NO_GO_MRNA	TRUE	-2.05926	90	1.99213e-06	0.000166559	2.46825	90	1.04174e-10	2.25086e-09
