## Supplementary material for "Pharmacologic eIF2B Activation Rescues Neuropathy in CMT2 Subtypes by Normalizing the Integrated Stress Response": Table S7

### Sheet: Dataset Listing
used for	accession number	species	tissue	comment	pmid	publication	comment
ISR Primary Signature	GSE273601	human	U2OS		39333061	Specific activation of the integrated stress response uncovers regulation of central carbon metabolism and lipid droplet biogenesis	Class 1-3 ISR Signatures
ISR Primary Signature	GSE273599	human	U2OS		39333061	Specific activation of the integrated stress response uncovers regulation of central carbon metabolism and lipid droplet biogenesis	ATF4 Dependent transcriptional signature
ISR Primary Signature	GSE232191	human	HEK293T		38297121	Stress response silencing by an E3 ligase mutated in neurodegeneration	SIFI
ISR Signature Grooming	GSE135539	mouse	spinal cord		31873312	Spinal subpial delivery of AAV9 enables widespread gene silencing and blocks motoneuron degeneration in ALS	SOD1 mouse spinal cord
ISR Signature Grooming	GSE233669	mouse	brain, neocortex		37434215	Targeting the glycine-rich domain of TDP-43 with antibodies prevents its aggregation in vitro and reduces neurofilament levels in vivo	TDP-43/rNLS8 vs WT mouse neocortex
ISR Signature Grooming	GSE240150	mouse	VWM mouse; brain		unpublished	VWM MouseTranscriptional characterization of the Eif2b5[R191H] loss-of-function mouse model	VWM Mouse (Denali data)
ISR Signature Grooming	E-MTAB-15247	mouse	N208Y: embryonic fibroblast		40674686	Chronic integrated stress response causes dysregulated cholesterol synthesis in white matter disease	Tissue specific ISR signatures from eif2b mutant mouse	RNA-seq of mouse embryonic fibroblasts from Eif2b1[N208Y] mice cultured with or without 2BAct
ISR Signature Grooming	E-MTAB-15273	mouse	N208Y: cerebellum, kidney, liver, lung, muscle, spinal cord, and spleen		40674686	Chronic integrated stress response causes dysregulated cholesterol synthesis in white matter disease	Tissue specific ISR signatures from eif2b mutant mouse	RNA-seq of cerebellum, kidney, liver, lung, muscle, spinal cord, and spleen from Eif2b1[N208Y] mice with or without 2BAct treatment
transynth lof: AARS2 P21 (heart)	GSE279007	mouse	heart		42010330	PCBP1 regulates alternative splicing of AARS2 in congenital cardiomyopathy
transynth lof: CARS2 (THP1)	GSE168863	human	THP-1		35381443	A novel anti-inflammatory role links the CARS2 locus to protection from coronary artery disease
transynth lof: DARS2 (cortex)	GSE141055	mouse	brain, cortex		31887305	Neuronal ablation of mt-AspRS in mice induces immune pathway activation prior to severe and progressive cortical and behavioral disruption
transynth lof: DARS2 (intestine)	GSE207803	mouse	proximal small intestine		38123683	Mitochondrial dysfunction abrogates dietary lipid processing in enterocytes
transynth lof: GARS (ReviR)	GSEnnnnnnnn	mouse	spinal cord		incoming
transynth lof: GARS (Burgess)	GSE145004	mouse	spinal cord		34516839	The integrated stress response contributes to tRNA synthetase-associated peripheral neuropathy
transynth lof: IARS1 (lung)	GSE250270	mouse	lung		unpublished	Isoleucyl-tRNA synthetase 1 novel mutation promotes deposition of pulmonary surfactant through stabilizing Cathepsin Z
transynth lof: IARS2 (A549)	GSE130007	human	A549		31157169	The Oncogene IARS2 Promotes Non-small Cell Lung Cancer Tumorigenesis by Activating the AKT/MTOR Pathway
transynth lof: MARS2 (liver)	GSE172286	mouse	liver		unpublished
transynth lof: TARS2 (NIH/3T3)	GSE232410	mouse	NIH-3T3, embryonic fibroblast		unpublished
transynth lof: WARS1 (liver)	GSE266539	mouse	liver		unpublished	Wars1 loss-of-function in the liver identifies a unique cytosol-to-mitochondria stress response
transynth lof: inhibitor: halofuginone (liver)	GSE273929	mouse	liver		40138418	The clinical antiprotozoal drug halofuginone promotes weight loss by elevating GDF15 and FGF21
transynth lof: inhibitor: borrelidin (MEFs)	GSE217634	mouse	embryonic fibroblasts		37749371	Induction of proteasomal activity in mammalian cells by lifespan-extending tRNA synthetase inhibitors
CMT expansion: CMT2D	rtx117-cmt2d-mouse1	mouse	spinal cord		incoming	incoming
CMT expansion: CMT2N	revir-cmt2n-mouse	mouse	spinal cord		incoming	incoming
CMT expansion: CMT2A	revir-cmt2a-spinal	mouse	spinal cord
CMT expansion: CMT1X longitudinal	cmt1x-longitudinal	mouse	sciatic nerve		incoming	incoming
CMT expansion: CMT2Z	GSE235918	mouse	spinal cord		38227798	Morc2a variants cause hydroxyl radical-mediated neuropathy and are rescued by restoring GHKL ATPase
CMT expansion: CMT2S	GSE111224	mouse	spinal cord (moto neuron culture)		29928949	Impaired Local Translation of β-actin mRNA in Ighmbp2-Deficient Motoneurons: Implications for Spinal Muscular Atrophy with respiratory Distress (SMARD1)
CMT expansion: CMT1A	GSE249764	mouse	sciatic nerve		38472136	Testing SIPA1L2 as a modifier of CMT1A using mouse models
CMT expansion: CMT1B	GSE252089	mouse	sciatic nerve		39979221	Activation of XBP1s attenuates disease severity in models of proteotoxic Charcot-Marie-Tooth type 1B
Perturb-seq	GSE90546	human	K562, HEK293T		27984733	A Multiplexed Single-Cell CRISPR Screening Platform Enables Systematic Dissection of the Unfolded Protein Response
Perturb-seq	GSE264667	human	Jurkat, HepG2		40259084	Transcriptome-wide analysis of differential expression in perturbation atlases
Perturb-seq	GSE146194	human	K562		35688146	Mapping information-rich genotype-phenotype landscapes with genome-scale Perturb-seq
Neuro expansion: ALS (SOD1)	GSE135539	mouse	spinal cord	ALS	31873312	Spinal subpial delivery of AAV9 enables widespread gene silencing and blocks motoneuron degeneration in ALS
Neuro expansion: ALS (rNLS8)	GSE233669	mouse	brain, neocortex	ALS	37434215	Targeting the glycine-rich domain of TDP-43 with antibodies prevents its aggregation in vitro and reduces neurofilament levels in vivo.
Neuro expansion: 5xFAD 4,8,12,18mo	GSE168137	mouse	brain, cortex	Alzheimer's / abeta	34654824	Systematic Phenotyping and Characterization of the 5xFAD mouse model of Alzheimer’s Disease
Neuro expansion: AppNLF 3,9,18 mo	GSE168428,GSE168431	mouse	brain, hippocampus	Alzheimer's / abeta	34702310	Identification and drug-induced reversion of molecular signatures of Alzheimer's disease onset and progression in App(NL-G-F), App(NL-F), and 3xTg-AD mouse models
Neuro expansion: AppNLGF 3,6,9 mo	GSE168428,GSE168431	mouse	brain, hippocampus	Alzheimer's / abeta	34702310	Identification and drug-induced reversion of molecular signatures of Alzheimer's disease onset and progression in App(NL-G-F), App(NL-F), and 3xTg-AD mouse models
Neuro expansion: 3xTG 3, 8, 15 mo	GSE168428,GSE168431	mouse	brain, hippocampus	Alzheimer's / abeta / tau	34702310	Identification and drug-induced reversion of molecular signatures of Alzheimer's disease onset and progression in App(NL-G-F), App(NL-F), and 3xTg-AD mouse models
Neuro expansion: Tg4510 3,6,9 mo	GSE186140	mouse	brain, hippocampus	Alzheimer's / tau	34670118	Pathogenic tau accelerates aging-associated activation of transposable elements in the mouse central nervous system
Neuro expansion: PS19 4,9 mo	GSE186228	mouse	spinal cord	Alzheimer's / tau	34670118	Pathogenic tau accelerates aging-associated activation of transposable elements in the mouse central nervous system
Neuro expansion: Q20 - 175 @ 6mo	GSE78274	mouse	brain, corpus striatum	Huntington's	26900923	Integrated genomics and proteomics define huntingtin CAG length-dependent networks in mice
Neuro expansion: VWM	RTX117-VWM-mouse	mouse	brain, cerebellum	Leukodystrophy	incoming
Neuro expansion: LBSL	GSE141055	mouse	brain, cortex	Leukodystrophy	31887305	Neuronal ablation of mt-AspRS in mice induces immune pathway activation prior to severe and progressive cortical and behavioral disruption
Neuro expansion: Krabbe disease	GSE212512	human	iPSC-derived neural stem cells	Leukodystrophy	37076788	Identifying altered developmental pathways in human globoid cell leukodystrophy iPSCs-derived NSCs using transcriptome profiling.
Neuro expansion: PMD PLP cerebellum	GSE80437	mouse	brain, frontal cortex	Leukodystrophy	29110684	Multiscale network modeling of oligodendrocytes reveals molecular components of myelin dysregulation in Alzheimer's disease.
Neuro expansion: PMD P07, P14, P19 brain	GSE277705	mouse	brain	Leukodystrophy	41453885	Integrated stress response inhibition prolongs the lifespan of a Pelizaeus-Merzbacher disease mouse model by increasing oligodendrocyte survival
Neuro expansion: EAE spinal cord	GSE131854	mouse	spinal cord	Multiple Sclerosis	32599064	Effects of EHP-101 on inflammation and remyelination in murine models of Multiple sclerosis
Neuro expansion: EAE microglia	GSE210147	mouse	microglia	Multiple Sclerosis	unpublished	Microglial aryl hydrocarbon receptor enhances phagocytic function and promotes remyelination in a model of multiple sclerosis
Neuro expansion: DNAJC6 iPSC-neurons	GSE208353	human	iPSCs-derived midbrain dopaminergic neurons	Parkinsonian Disorders	38242634	Neurodevelopmental and synaptic defects in DNAJC6 parkinsonism, amenable to gene therapy
Neuro expansion: PRKN mutation	GSE90514	human	fibroblasts	Parkinsonian Disorders	29501959	Transcriptional alterations in skin fibroblasts from Parkinson's disease patients with parkin mutations
Neuro expansion: PD BA9 brain tissue	GSE68719	human	brain, post mortem Brodmann area 9 (BA9)	Parkinsonian Disorders	26793951	Integrative analyses of proteomics and RNA transcriptomics implicate mitochondrial processes, protein folding pathways and GWAS loci in Parkinson disease
Neuro expansion: Nerve Crush (DRG / Sciatic)	GSE161342	mouse	sciatic DRG	Neural Injury	35732737	The gut metabolite indole-3 propionate promotes nerve regeneration and repair
Neuro expansion: Nerve Crush (Optic)	GSE96592	mouse	retina	Neural Injury	28814543	Loss of dual leucine zipper kinase signaling is protective in animal models of neurodegenerative disease.
Neuro expansion: Traumatic Brain Injury	GSE102014	mouse	brain, hippocampal and cortical tissue	Neural Injury		Gene co-expression networks identify Trem2 and Tyrobp as major hubs in human APOE expressing mice following traumatic brain injury
Neuro expansion: Stroke 6hrs	GSE112348	mouse	brain, cortex	Neural Injury	40812496	Widespread induction of SINE-RNA expression in the mouse brain following transient focal ischemia
Neuro expansion: Stroke 12hrs	GSE112348	mouse	brain, cortex	Neural Injury	29862458	Deep Sequencing Reveals Uncharted Isoform Heterogeneity of the Protein-Coding Transcriptome in Cerebral Ischemia
Neuro expansion: Stroke 24hrs	GSE112348	mouse	brain, cortex	Neural Injury	40812496	Widespread induction of SINE-RNA expression in the mouse brain following transient focal ischemia
